# Differential action of TIGIT on islet and peripheral nerve autoimmunity in the NOD mouse

**DOI:** 10.1101/2023.11.24.568543

**Authors:** Chantal Bécourt, Sandrine Luce, Ute C. Rogner, Christian Boitard

## Abstract

We previously demonstrated that the abrogation of the ICOS pathway prevents type 1 diabetes development in the Non Obese Diabetic (NOD) mouse, but results in a CD4^+^ T-cell dependent autoimmune neuromyopathy in aged mice. Pancreatic islet infiltrates in conventional NOD mice and neuromuscular infiltrates in *Icosl*^-/-^ NOD mice have in common that they exhibit a strong enrichment in CD4^+^TIGIT^+^ T-cells, whilst TIGIT expression in the peripheral CD4^+^ T-cells is limited to the CD4^+^FoxP3^+^ T-cell population.

When deleting *Tigit* on the NOD background, diabetes incidence was found increased. Peripheral CD4^+^CD226^+^ effector T-cells exhibited an increased frequency of IL-17 producing CD4^+^CD226^+^RORgt^+^ T-cells *versus* a decreased frequency of IFNγ-producing CD4^+^CD226^+^Tbet^+^ T-cells.

ICOS is expressed in both CD4^+^FoxP3^+^ and CD4^+^CD226^+^ splenic T-cell subsets. *Icosl* deletion leads to a decrease of CD4^+^FoxP3^+^ cells, with decrease of PD1 but increase of ICOS and CCRX3. Also in the *Icosl*^-/-^ model, CD4^+^CD226^+^ T-cells are decreased by *Tigit* deletion, and showed an increase of CD4^+^CD226^+^RORgt^+^ T-cells and a decrease of CD4^+^CD226^+^Tbet^+^ T-cells.

However, deletion of *Tigit* in aged *Icosl^-/-^*NOD mice population did not increase the incidence of the autoimmune neuromyopathy observed in *Icosl^-/-^*NOD mice. Interestingly, the upregulation of CD4^+^CD226^+^RORgt^+^ T-cells was partly rescued.

We conclude from our study that both *Icosl* and *Tigit* deletions on the NOD background lead to a shift between the ratio of IFNγ and IL-17-producing CD4^+^CD226^+^ effector cells. The ICOS-dependent neuromyopathy development remains dominant and is not further altered in the absence of TIGIT.
