## Supplementary table 1 for "Differential action of TIGIT on islet and peripheral nerve autoimmunity in the NOD mouse"

### Sheet: IcosLKO-nerves
Nerves
1-cellular distribution
STRAIN	ORIGINE	nb animals	AGE	TCR+	CD4+	CD8+	FOXP3+
ICOSL-/-	St Pères	n=5	28 weeks	58.1	68.7	27.1	14.2
ICOSL-/-	CFX	n=6	28-30 weeks	64.3	52.2	42.5	9.6
ICOSL-/-	Galien	n=9	33 weeks	85.4	69.6	25.1	10.1
ICOSL-/-	Galien	n=5	>1 year	82.2	61.2	30.9	7.4
				69.2667	63.5	31.5667	11.3
				8.26284	5.65597	5.49707	1.45717
ICOSL-/-x TIGIT-/-	CFX	n=8	28-30 weeks	67.9	62.2	32.7	11.5
ICOSL-/-x TIGIT-/-	CFX	n=5	28 weeks	61.9	40.5	47.3	9.3
				64.9	51.35	40	10.4
				3	10.85	7.3	1.1
2-CD4+FOXP3+
STRAIN	ORIGINE	nb animals	AGE	FOXP3+	ICOS+	TIGIT+	PD1+	TIGIT+ICOS+	TIGIT+ PD1+
ICOSL-/-	St Pères	n=5	28 weeks	14.2	89.4	65.9	26.3	63.7	22.9
ICOSL-/-	CFX	n=6	28-30 weeks	9.6	96.3	73.6	35.6	70.7	31.6
ICOSL-/-	Galien	n=9	33 weeks	10.1	97.7	65.7	34.8	65.6	25.9
ICOSL-/-	Galien	n=5	>1 year	7.4	84.2	59.6	25	50.5	19.2
				11.3	94.4667	68.4	32.2333	66.6667	26.8
				1.45717	2.56537	2.60064	2.97564	2.08992	2.55147
ICOSL-/-x TIGIT-/-	CFX	n=8	28-30 weeks	11.5	95.7		39.9
ICOSL-/-x TIGIT-/-	CFX	n=5	28 weeks	9.3	98.8		40.7
				10.4	97.25		40.3
3-CD4+FOXP3-				1.1	1.55		0.4
STRAIN	ORIGINE	nb animals	AGE	FOXP3-	ICOS+	TIGIT+	PD1+	TIGIT+ICOS+	TIGIT+ PD1+
ICOSL-/-	St Pères	n=5	28 weeks	85.5	89.2	38.5	39.4	36.7	24.6
ICOSL-/-	CFX	n=6	28-30 weeks	90.2	83.8	39.7	26.4	37.9	20.1
ICOSL-/-	Galien	n=9	33 weeks	89.4	96.2	33.1	40.6	32.4	20.8
ICOSL-/-	Galien	n=5	>1 year	90.5	81.6	53.7	31.4	45.3	21.2
				88.3667	89.7333	37.1	35.4667	35.6667	21.8333
				1.45182	3.58949	2.02978	4.54655	1.66966	1.39801
ICOSL-/-x TIGIT-/-	CFX	n=8	28-30 weeks	88	95		35.1
ICOSL-/-x TIGIT-/-	CFX	n=5	28 weeks	90.6	99.3		55.3
				89.3	97.15		45.2
4-CD8+				1.3	2.15		10.1
STRAIN	ORIGINE	nb animals	AGE	CD8+	ICOS+	TIGIT+	PD1+	TIGIT+ICOS+	TIGIT+ PD1+
ICOSL-/-	St Pères	n=5	28 weeks	27.1	33.6	86.2	55.6	30.6	53.2
ICOSL-/-	CFX	n=6	28-30 weeks	42.5	38.6	59.6	40.4	32.4	38
ICOSL-/-	Galien	n=9	33 weeks	25.1	44.2	58.1	37.8	28.9	29.1
ICOSL-/-	Galien	n=5	>1 year	30.9	8.8	90	20.4	8	20
				31.5667	38.8	67.9667	44.6	30.6333	40.1
				5.49707	3.06159	9.12694	5.55098	1.0105	7.03586
ICOSL-/-x TIGIT-/-	CFX	n=8	28-30 weeks	32.7	54.6		48.7
ICOSL-/-x TIGIT-/-	CFX	n=5	28 weeks	47.3	63.9		66.9
				40	59.25		57.8
				7.3	4.65		9.1

### Sheet: TigitKO pancreas
Pancreas
12 weeks	TCR+	CD4+	CD8+	FOXP3+				FOXP3+	ICOS+	TIGIT+	PD1+	TIGIT+ICOS+	TIGIT+ PD1+
WT	46.3	66.5	31.1	15.9			WT	15.9	75	64.2	58.1	61.5	47
WT	57.5	67	31.2	9.4			WT	9.4	59.9	38.8	42.5	36	25.2
WT	62.9	66.7	28.3	16			WT	16	81.5	68.5	47.9	67.2	42.3
WT	49.2	71.6	24.7	15.2			WT	15.2	78.3	58.1	44.8	57.5	36.1
KO	47	64.6	33.4	13.6			KO	13.6	74.2		58.9
KO	56.5	70.2	27.5	9.2			KO	9.2	66.4		47
WT	53.975	67.95	28.825	14.125			WT	14.125	73.675	57.4	48.325	55.55	37.65
KO	51.75	67.4	30.45	11.4			KO	11.4	70.3		52.95
SE	3.80556	1.221	1.53045	1.58502			SE	1.58502	4.77954	6.5568	3.44102	6.81377	4.71213
SE	5.25	1.2	1.1	2.1			SE	2.1	7.15		8.2
								CD4+ FOXP3-	ICOS+	TIGIT+	PD1+	TIGIT+ICOS+	TIGIT+ PD1+
							WT	83.3	48.1	30	26	28.8	19.5
							WT	90.2	39.4	23.6	20.8	22	13.9
							WT	82.7	60.6	39.3	29.2	38.6	23.3
							WT	84.4	49.1	27.3	24	26.5	17.2
							KO	85.6	34.8		18
							KO	90.3	44.4		23
							WT	85.15	49.3	30.05	25	28.975	18.475
							KO	87.95	39.6		20.5
							SE	1.71974	4.35105	3.35075	1.76257	3.50532	1.97669
							SE	2.3	2.3		1.4
								CD8+	ICOS+	TIGIT+	PD1+	TIGIT+ICOS+	TIGIT+ PD1+
							WT	31.1	41	39.2	33.8	33.2	28.9
							WT	31.2	16.5	20.4	26.2	8	12.8
							WT	28.3	53.7	53.1	50.4	43.5	41.3
							WT	24.7	31.7	32.9	34.1	24.8	25
							KO	33.4	33.4		26.4
							KO	27.5	30.2		34.5
							WT	28.825	35.725	36.4	36.125	27.375	27
							KO	30.45	31.8		30.45
							SE	1.53045	7.83543	6.80061	5.09728	7.50537	5.87183
							SE	2.95	1.6		4.05

### Sheet: FoxP3 in periphery
CD4+ T cells
		FOXP3+	FOXP3+ TIGIT+	FOXP3- CD226+	FOXP3- TIGIT +
WT 12 weeks		14.8	21.8	4.6	1.2
		12.8	24	3.3	0.9
		12	21.7	2.5	0.5
		14.2	22.5	4	0.9
		12.3	20.9	2.9	0.4
		11.9	22.2	3	0.7
WT 24 weeks		17.9	27.9	5.4	1.2
		15	25.6	4.4	1.3
		18.6	28.3	6.1	1.2
		15.3	24.6	4.5	0.9
		15.3	29.7	4.7	1.1
		17.5	29.8	6.3	1.4
WT 28 weeks		20	35.1	7.7	1.8
		16.4	29.7	4.3	1.1
		19.7	32.6	7.2	1.6
		19.7	33	8.6	1.3
	diabetic	17.3	38	10.4	1.9
ICOSLKO 28 weeks		10	30.8	3.9	1.2
		10.7	27.8	3.4	1.7
		11.5	35.6	3.9	1.6
		13.4	41.6	3.9	2
		10	30.8	3.6	1.3
